# A systematic method for detecting abnormal mRNA splicing and assessing its clinical impact in individuals undergoing genetic testing for hereditary cancer syndromes

**DOI:** 10.1101/2022.07.12.499782

**Authors:** Nick Kamps-Hughes, Victoria E.H. Carlton, Laure Fresard, Steve Osazuwa, Elizabeth Starks, John J. Vincent, Sarah Albritton, Robert L. Nussbaum, Keith Nykamp

**Affiliations:** Invitae Corporation, San Francisco, CA, 94103, USA

**Keywords:** RNA sequencing, splicing, variant interpretation, diagnostic testing, splice site prediction

## Abstract

Nearly 14% of disease-causing germline variants result from disruption of mRNA splicing. Most (67%) DNA variants predicted *in silico* to disrupt splicing end up classified as variants of uncertain significance (VUS). We developed and validated an analytic workflow — <u>Sp</u>lice <u>E</u>ffect <u>E</u>vent <u>R</u>esolver (SPEER) — that uses mRNA sequencing to reveal significant deviations in splicing, pinpoints the DNA variants potentially responsible, and measures the deleterious effect of the altered splicing on mRNA transcripts, providing evidence to assess the pathogenicity of the variant. SPEER was used to analyze leukocyte RNA encoding 63 hereditary cancer syndrome genes in 20,317 individuals undergoing clinical genetic testing. Among 3,563 (17.5%) individuals with at least one DNA variant predicted to affect splicing, 971 (4.8%) had altered splicing with a deleterious effect on the transcript and 31 had altered splicing due to a DNA variant located outside our laboratory’s reportable range. Integrating SPEER results into variant interpretation allowed reclassification of VUS to P/LP in 0.4% and to B/LB in 5.9% of the 20,317 patients. SPEER evidence had a significantly higher impact on allowing P/LP and B/LB interpretations in non-White individuals than in non-Hispanic White individuals, illustrating that evidence derived from RNA splicing analysis may reduce ethnic/ancestral disparities in genetic testing.
