## Supplementary material for "A systematic method for detecting abnormal mRNA splicing and assessing its clinical impact in individuals undergoing genetic testing for hereditary cancer syndromes": Table S4

### Sheet: Sheet1
Table S4: All DNA variants associated with a splicing change.
chr	start	stop	gene	HGVS.c	interpretation
1	17355231	17355232	SDHB	NM_003000.2:c.287-1G>C	pathogenic
1	17359554	17359555	SDHB	NM_003000.2:c.286G>A	pathogenic
1	17380441	17380442	SDHB	NM_003000.2:c.72+1G>T	pathogenic
1	45796184	45796185	MUTYH	NM_001128425.1:c.1518+3A>T	vus
1	45796912	45796913	MUTYH	NM_001128425.1:c.1417G>A	vus
1	45797229	45797230	MUTYH	NM_001128425.1:c.1187-2A>G	pathogenic
1	45797331	45797332	MUTYH	NM_001128425.1:c.1186+1G>T	pathogenic
1	45797480	45797481	MUTYH	NM_001128425.1:c.1038G>A	vus
1	45797759	45797760	MUTYH	NM_001128425.1:c.934-2A>G	likely_benign
1	45797834	45797835	MUTYH	NM_001128425.1:c.933+3A>C	pathogenic
1	45798066	45798067	MUTYH	NM_001128425.1:c.784C>G	vus
1	45798363	45798364	MUTYH	NM_001128425.1:c.577-5A>G	pathogenic
1	45798842	45798843	MUTYH	NM_001128425.1:c.389-1G>C	pathogenic
1	45805870	45805871	MUTYH	NM_001128425.1:c.36+20C>A	likely_benign
1	45805886	45805887	MUTYH	NM_001128425.1:c.36+4C>G	likely_benign
1	161288280	161288281	SDHC	NM_003001.3:c.20+4066C>G	vus
1	161310381	161310382	SDHC	NM_003001.3:c.180-2A>G	likely_pathogenic
1	161310447	161310448	SDHC	NM_003001.3:c.241+3A>G	vus
1	193119480	193119481	CDC73	NM_024529.4:c.876A>G	likely_benign
1	193202119	193202120	CDC73	NM_024529.4:c.1155-3A>G	vus
1	241661538	241661539	FH	NM_000143.3:c.1391-269A>G	pathogenic
1	241671899	241671919	FH	NM_000143.3:c.722_738+3del	pathogenic
1	241680554	241680555	FH	NM_000143.3:c.194A>G	pathogenic
2	47630380	47630381	MSH2	NM_000251.2:c.51C>A	vus
2	47639534	47639535	MSH2	NM_000251.2:c.646-18C>G	vus
2	47639699	47639701	MSH2	NM_000251.2:c.792+1_792+2delinsAC	pathogenic
2	47641557	47641558	MSH2	NM_000251.2:c.942+1G>A	pathogenic
2	47641559	47641560	MSH2	NM_000251.2:c.942+3A>T	pathogenic
2	47641559	47641560	MSH2	NM_000251.2:c.942+3A>G	vus
2	47643568	47643569	MSH2	NM_000251.2:c.1076+1G>A	pathogenic
2	47657078	47657079	MSH2	NM_000251.2:c.1275A>G	benign
2	47657083	47657084	MSH2	NM_000251.2:c.1276+4A>G	vus
2	47672672	47672673	MSH2	NM_000251.2:c.1277-14C>G	likely_pathogenic
2	47672796	47672797	MSH2	NM_000251.2:c.1386+1G>A	pathogenic
2	47690292	47690293	MSH2	NM_000251.2:c.1510G>C	vus
2	47693796	47693797	MSH2	NM_000251.2:c.1511G>T	vus
2	47693949	47693950	MSH2	NM_000251.2:c.1661+3T>G	likely_benign
2	47693951	47693952	MSH2	NM_000251.2:c.1661+5G>A	pathogenic
2	47703710	47703711	MSH2	NM_000251.2:c.2210+1G>A	likely_pathogenic
2	47705392	47705393	MSH2	NM_000251.2:c.2211-18T>G	vus
2	47705400	47705401	MSH2	NM_000251.2:c.2211-10T>A	likely_pathogenic
2	47709893	47709894	MSH2	NM_000251.2:c.2635-24A>G	likely_pathogenic
2	47709914	47709915	MSH2	NM_000251.2:c.2635-3C>G	likely_pathogenic
2	48010613	48010614	MSH6	NM_000179.2:c.242C>T	likely_benign
2	48010629	48010630	MSH6	NM_000179.2:c.258C>T	vus
2	48025839	48025840	MSH6	NM_000179.2:c.718C>T	pathogenic
2	48028294	48028295	MSH6	NM_000179.2:c.3172+1G>T	pathogenic
2	48032046	48032047	MSH6	NM_000179.2:c.3439-2A>G	pathogenic
2	48032166	48032167	MSH6	NM_000179.2:c.3556+1G>A	pathogenic
2	48032169	48032174	MSH6	NM_000179.2:c.3556+4_3556+8del	pathogenic
2	48033630	48033630	MSH6	NM_000179.2:c.3844_3873dup	vus
2	96930872	96930873	TMEM127	NM_017849.3:c.244+3G>C	vus
2	215595234	215595235	BARD1	NM_000465.3:c.1904-3C>G	vus
2	215610579	215610580	BARD1	NM_000465.3:c.1678-2A>G	likely_pathogenic
2	215610595	215610596	BARD1	NM_000465.3:c.1678-18C>G	likely_benign
2	215617261	215617262	BARD1	NM_000465.3:c.1586G>A	likely_benign
2	215617291	215617292	BARD1	NM_000465.3:c.1569-13C>G	vus
2	215617297	215617298	BARD1	NM_000465.3:c.1569-19T>G	vus
2	215623425	215623426	BARD1	NM_000465.3:c.1569-6147A>G	vus
2	215625785	215625786	BARD1	NM_000465.3:c.1568+6420A>G	vus
2	215633954	215633955	BARD1	NM_000465.3:c.1395+1G>C	vus
2	215645881	215645882	BARD1	NM_000465.3:c.716T>A	vus
2	215646132	215646133	BARD1	NM_000465.3:c.465A>G	vus
2	215646343	215646344	BARD1	NM_000465.3:c.365-111A>G	vus
2	215661841	215661842	BARD1	NM_000465.3:c.159-1G>T	pathogenic
2	232952186	232952191	DIS3L2	NM_152383.4:c.367-7_367-3del	likely_benign
2	233075029	233075030	DIS3L2	NM_152383.4:c.1125-6T>G	likely_benign
2	233075098	233075099	DIS3L2	NM_152383.4:c.1188C>T	vus
2	233075114	233075115	DIS3L2	NM_152383.4:c.1204G>A	vus
2	233103236	233103237	DIS3L2	NM_152383.4:c.1205-6T>G	vus
2	233164746	233164747	DIS3L2	NM_152383.4:c.1660-3C>A	vus
2	233164769	233164770	DIS3L2	NM_152383.4:c.1680G>A	benign
2	233201056	233201057	DIS3L2	NM_152383.4:c.2497-122C>T	vus
3	10188186	10188187	VHL	NM_000551.3:c.341-11T>A	pathogenic
3	10188319	10188320	VHL	NM_000551.3:c.463G>A	pathogenic
3	37035158	37035159	MLH1	NM_000249.3:c.116+5G>A	vus
3	37042543	37042544	MLH1	NM_000249.3:c.306G>T	pathogenic
3	37042547	37042548	MLH1	NM_000249.3:c.306+4A>G	vus
3	37045964	37045965	MLH1	NM_000249.3:c.380G>T	pathogenic
3	37045964	37045965	MLH1	NM_000249.3:c.380G>C	likely_pathogenic
3	37048479	37048480	MLH1	NM_000249.3:c.381-2A>G	pathogenic
3	37048480	37048481	MLH1	NM_000249.3:c.381-1G>A	pathogenic
3	37048553	37048554	MLH1	NM_000249.3:c.453G>A	vus
3	37048555	37048556	MLH1	NM_000249.3:c.453+2T>A	pathogenic
3	37050287	37050288	MLH1	NM_000249.3:c.454-17A>G	vus
3	37050415	37050416	MLH1	NM_000249.3:c.545+20A>T	benign
3	37053353	37053354	MLH1	NM_000249.3:c.588+1G>T	pathogenic
3	37053487	37053491	MLH1	NM_000249.3:c.589-9_589-6del	likely_benign
3	37053592	37053593	MLH1	NM_000249.3:c.677+3A>G	pathogenic
3	37055948	37055949	MLH1	NM_000249.3:c.704A>T	vus
3	37058999	37059000	MLH1	NM_000249.3:c.794G>A	vus
3	37059088	37059089	MLH1	NM_000249.3:c.883A>C	pathogenic
3	37070272	37070273	MLH1	NM_000249.3:c.1410-2A>G	likely_pathogenic
3	37070427	37070428	MLH1	NM_000249.3:c.1558+5G>A	likely_benign
3	37081788	37081789	MLH1	NM_000249.3:c.1667+4A>G	likely_benign
3	37083756	37083757	MLH1	NM_000249.3:c.1668-2A>G	pathogenic
3	37083757	37083758	MLH1	NM_000249.3:c.1668-1G>T	pathogenic
3	37089173	37089174	MLH1	NM_000249.3:c.1896G>A	pathogenic
3	37090005	37090006	MLH1	NM_000249.3:c.1897-2A>G	vus
3	37090098	37090099	MLH1	NM_000249.3:c.1988A>G	pathogenic
3	37090104	37090105	MLH1	NM_000249.3:c.1989+5G>C	pathogenic
3	37090506	37090507	MLH1	NM_000249.3:c.2102A>G	pathogenic
3	37091966	37091967	MLH1	NM_000249.3:c.2104-10T>G	vus
3	52437911	52437912	BAP1	NM_004656.3:c.1251-2A>G	likely_pathogenic
3	52439120	52439121	BAP1	NM_004656.3:c.1116+5G>A	vus
3	52439175	52439176	BAP1	NM_004656.3:c.1066C>T	vus
3	52439310	52439311	BAP1	NM_004656.3:c.932-1G>T	likely_pathogenic
3	128200784	128200785	GATA2	NM_032638.4:c.1020G>A	likely_benign
5	223594	223595	SDHA	NM_004168.3:c.64-2A>G	pathogenic
5	223683	223684	SDHA	NM_004168.3:c.150+1G>A	likely_pathogenic
5	223687	223688	SDHA	NM_004168.3:c.150+5G>T	vus
5	233764	233765	SDHA	NM_004168.3:c.1064+5G>A	likely_benign
5	236713	236715	SDHA	NM_004168.3:c.1432_1432+1del	likely_pathogenic
5	240591	240592	SDHA	NM_004168.3:c.1551+1G>A	likely_pathogenic
5	251220	251221	SDHA	NM_004168.3:c.1663+3G>C	likely_pathogenic
5	251539	251540	SDHA	NM_004168.3:c.1751C>T	vus
5	251558	251559	SDHA	NM_004168.3:c.1770C>T	likely_benign
5	256446	256447	SDHA	NM_004168.3:c.1909-2A>G	vus
5	79950674	79950675	MSH3	NM_002439.4:c.129A>G	benign
5	79952351	79952352	MSH3	NM_002439.4:c.358+2T>G	likely_pathogenic
5	79966098	79966098	MSH3	NM_002439.4:c.777_778insTTTTTTTTTTTTTTTTTTTTNNNNNNNNNNGTTTCACCATTTTAGCCGGGATGGTCTCGATCTCCTGACCTCGTGATCCGCCCGCCTCGGCCTCCCAAAGAAGTATAGATTCTTT	pathogenic
5	79968178	79968179	MSH3	NM_002439.4:c.909G>C	vus
5	79974884	79974885	MSH3	NM_002439.4:c.1313C>T	likely_benign
5	80021270	80021271	MSH3	NM_002439.4:c.1341-1G>T	likely_pathogenic
5	80021382	80021383	MSH3	NM_002439.4:c.1452A>G	likely_benign
5	80038536	80038537	MSH3	NM_002439.4:c.1653+1170A>G	vus
5	80057363	80057364	MSH3	NM_002439.4:c.1764-1G>A	likely_pathogenic
5	80057394	80057395	MSH3	NM_002439.4:c.1794G>A	benign
5	80064822	80064827	MSH3	NM_002439.4:c.2253+3_2253+7del	vus
5	80071539	80071540	MSH3	NM_002439.4:c.2281G>T	vus
5	80071580	80071581	MSH3	NM_002439.4:c.2318+5del	vus
5	80073734	80073735	MSH3	NM_002439.4:c.2319-804C>G	vus
5	80074537	80074538	MSH3	NM_002439.4:c.2319-1G>A	pathogenic
5	80083382	80083383	MSH3	NM_002439.4:c.2436-1G>A	likely_pathogenic
5	80160760	80160761	MSH3	NM_002439.4:c.3130G>A	vus
5	80168977	80168978	MSH3	NM_002439.4:c.3174A>G	vus
5	80171566	80171567	MSH3	NM_002439.4:c.3303-3C>T	likely_benign
5	112090722	112090723	APC	NM_000038.5:c.135+1G>T	likely_pathogenic
5	112102021	112102022	APC	NM_000038.5:c.136-1G>A	likely_pathogenic
5	112102106	112102107	APC	NM_000038.5:c.220G>T	pathogenic
5	112102108	112102109	APC	NM_000038.5:c.220+2T>A	pathogenic
5	112102883	112102884	APC	NM_000038.5:c.221-2A>G	likely_pathogenic
5	112103052	112103053	APC	NM_000038.5:c.388A>G	benign
5	112111436	112111437	APC	NM_000038.5:c.531+3A>T	likely_pathogenic
5	112112915	112112916	APC	NM_000038.5:c.531+1482A>G	likely_pathogenic
5	112136481	112136482	APC	NM_000038.5:c.730-494C>G	likely_pathogenic
5	112152098	112152099	APC	NM_000038.5:c.933+809T>G	vus
5	112155018	112155019	APC	NM_000038.5:c.1290C>T	vus
5	112162803	112162804	APC	NM_000038.5:c.1409-1G>T	pathogenic
5	112163606	112163607	APC	NM_000038.5:c.1549-19T>G	likely_pathogenic
5	131893146	131893147	RAD50	NM_005732.3:c.129+2T>A	likely_pathogenic
5	131893149	131893150	RAD50	NM_005732.3:c.129+5G>A	vus
5	131894974	131894975	RAD50	NM_005732.3:c.130-1G>A	likely_pathogenic
5	131894974	131894975	RAD50	NM_005732.3:c.130-1G>T	likely_pathogenic
5	131895059	131895060	RAD50	NM_005732.3:c.213+1G>T	likely_pathogenic
5	131895061	131895062	RAD50	NM_005732.3:c.213+3A>C	vus
5	131911559	131911560	RAD50	NM_005732.3:c.305G>A	vus
5	131915552	131915553	RAD50	NM_005732.3:c.552-1G>A	likely_pathogenic
5	131915759	131915760	RAD50	NM_005732.3:c.756+2T>C	likely_pathogenic
5	131923252	131923253	RAD50	NM_005732.3:c.757-1G>C	likely_pathogenic
5	131923386	131923387	RAD50	NM_005732.3:c.885+5G>A	likely_benign
5	131930559	131930560	RAD50	NM_005732.3:c.1794-1G>A	likely_pathogenic
5	131930740	131930741	RAD50	NM_005732.3:c.1969+5G>C	vus
5	131940691	131940692	RAD50	NM_005732.3:c.2718+1G>T	likely_pathogenic
5	131951821	131951822	RAD50	NM_005732.3:c.3164G>A	vus
5	131973770	131973771	RAD50	NM_005732.3:c.3476-2A>G	vus
5	131977861	131977862	RAD50	NM_005732.3:c.3753-8T>G	likely_pathogenic
5	138147993	138147994	CTNNA1	NM_001903.3:c.588+3A>G	vus
7	6035162	6035163	PMS2	NM_000535.5:c.903+2T>C	likely_pathogenic
7	6035164	6035165	PMS2	NM_000535.5:c.903G>T	pathogenic
7	6036951	6036952	PMS2	NM_000535.5:c.803+5G>A	vus
7	6038852	6038853	PMS2	NM_000535.5:c.591C>T	vus
7	6042267	6042268	PMS2	NM_000535.5:c.354-1G>A	likely_pathogenic
7	6042268	6042269	PMS2	NM_000535.5:c.354-2A>G	likely_pathogenic
7	6042269	6042270	PMS2	NM_000535.5:c.354-3C>G	vus
7	6043316	6043317	PMS2	NM_000535.5:c.353+4A>G	vus
7	6043374	6043375	PMS2	NM_000535.5:c.299A>C	vus
7	6043399	6043400	PMS2	NM_000535.5:c.274A>G	vus
7	6043424	6043425	PMS2	NM_000535.5:c.251-2A>T	pathogenic
7	6043428	6043430	PMS2	NM_000535.5:c.251-7_251-6del	vus
7	6045665	6045666	PMS2	NM_000535.5:c.24-4C>G	likely_benign
7	6048623	6048624	PMS2	NM_000535.5:c.23+4A>C	vus
7	6048639	6048640	PMS2	NM_000535.5:c.11C>G	vus
7	124475329	124475330	POT1	NM_015450.2:c.1505+3A>G	vus
7	124475421	124475422	POT1	NM_015450.2:c.1416T>G	vus
7	124475473	124475476	POT1	NM_015450.2:c.1370-8_1370-6del	vus
7	124481210	124481211	POT1	NM_015450.2:c.1185C>T	vus
7	124481232	124481233	POT1	NM_015450.2:c.1164-1G>A	pathogenic
7	124493048	124493049	POT1	NM_015450.2:c.846C>G	vus
7	124503403	124503404	POT1	NM_015450.2:c.546G>C	vus
7	124510981	124510982	POT1	NM_015450.2:c.238C>T	vus
7	124511113	124511114	POT1	NM_015450.2:c.125-19A>G	vus
8	30916682	30916683	WRN	NM_000553.4:c.111G>C	vus
8	30921803	30921804	WRN	NM_000553.4:c.210-1G>A	pathogenic
8	30921950	30921951	WRN	NM_000553.4:c.355+1G>T	likely_pathogenic
8	30922579	30922580	WRN	NM_000553.4:c.504+1G>A	likely_pathogenic
8	30924700	30924701	WRN	NM_000553.4:c.654+3A>G	vus
8	30925792	30925793	WRN	NM_000553.4:c.674G>A	vus
8	30926355	30926356	WRN	NM_000553.4:c.724+513A>G	vus
8	30926357	30926358	WRN	NM_000553.4:c.724+515A>G	vus
8	30938369	30938370	WRN	NM_000553.4:c.840-13A>G	vus
8	30938782	30938783	WRN	NM_000553.4:c.1240C>G	vus
8	30946481	30946482	WRN	NM_000553.4:c.1652+1G>A	likely_pathogenic
8	30947978	30947979	WRN	NM_000553.4:c.1653-2A>G	likely_pathogenic
8	30949415	30949416	WRN	NM_000553.4:c.1898+2T>G	likely_pathogenic
8	30969160	30969161	WRN	NM_000553.4:c.2119A>G	vus
8	30974017	30974018	WRN	NM_000553.4:c.2422C>T	vus
8	30977890	30977891	WRN	NM_000553.4:c.2581C>T	pathogenic
8	30990023	30990023	WRN	NM_000553.4:c.2967+2_2967+3insT	vus
8	30999291	30999292	WRN	NM_000553.4:c.3233+1G>C	likely_pathogenic
8	31004566	31004567	WRN	NM_000553.4:c.3384-2A>G	likely_pathogenic
8	31004567	31004568	WRN	NM_000553.4:c.3384-1G>A	likely_pathogenic
8	31007969	31007970	WRN	NM_000553.4:c.3686A>C	vus
8	31012272	31012272	WRN	NM_000553.4:c.3819+2_3819+3insT	vus
8	31012275	31012276	WRN	NM_000553.4:c.3819+5G>C	vus
8	31024745	31024746	WRN	NM_000553.4:c.4191G>A	likely_benign
8	31024745	31024746	WRN	NM_000553.4:c.4191G>T	vus
8	90949306	90949323	NBN	NM_002485.4:c.2185-20_2185-4del	vus
8	90955479	90955480	NBN	NM_002485.4:c.2184+1G>T	likely_pathogenic
8	90955594	90955595	NBN	NM_002485.4:c.2071-1G>A	likely_pathogenic
8	90955594	90955595	NBN	NM_002485.4:c.2071-1G>C	likely_pathogenic
8	90955597	90955598	NBN	NM_002485.4:c.2071-4A>G	vus
8	90971077	90971077	NBN	NM_002485.4:c.999_1000insGAAAGA	likely_pathogenic
8	90976736	90976737	NBN	NM_002485.4:c.897-2A>T	likely_pathogenic
8	90983513	90983514	NBN	NM_002485.4:c.589del	likely_pathogenic
8	90992958	90992959	NBN	NM_002485.4:c.480+3A>G	vus
8	90992985	90992986	NBN	NM_002485.4:c.456G>A	likely_benign
8	90993091	90993092	NBN	NM_002485.4:c.350C>T	vus
8	90993122	90993123	NBN	NM_002485.4:c.321-2A>G	likely_pathogenic
8	90993123	90993124	NBN	NM_002485.4:c.321-3C>T	vus
8	90993137	90993138	NBN	NM_002485.4:c.321-17C>G	vus
8	90993638	90993639	NBN	NM_002485.4:c.284A>G	vus
8	90995094	90995095	NBN	NM_002485.4:c.38-12A>G	vus
8	90996750	90996750	NBN	NM_002485.4:c.37+2_37+3insT	vus
9	98224136	98224137	PTCH1	NM_000264.3:c.2703+1G>A	likely_pathogenic
9	98248156	98248157	PTCH1	NM_000264.3:c.395-1G>A	vus
9	135776974	135776975	TSC1	NM_000368.4:c.2502+1G>T	vus
9	135777100	135777101	TSC1	NM_000368.4:c.2392-15C>G	vus
9	135796837	135796838	TSC1	NM_000368.4:c.664-15A>G	pathogenic
9	135797203	135797209	TSC1	NM_000368.4:c.660_663+2del	vus
9	135801093	135801094	TSC1	NM_000368.4:c.243C>T	likely_benign
10	88659885	88659886	BMPR1A	NM_004329.2:c.530+3A>G	vus
10	88677091	88677092	BMPR1A	NM_004329.2:c.868+9A>G	vus
10	89685315	89685316	PTEN	NM_000314.4:c.209+2T>C	pathogenic
10	89685319	89685320	PTEN	NM_000314.4:c.209+6T>A	pathogenic
10	89712016	89712017	PTEN	NM_000314.4:c.634+1G>T	pathogenic
10	89720777	89720778	PTEN	NM_000314.4:c.929A>G	likely_pathogenic
10	89720875	89720876	PTEN	NM_000314.4:c.1026+1G>A	pathogenic
11	61205094	61205095	SDHAF2	NM_017841.2:c.37-2A>G	likely_pathogenic
11	61205111	61205112	SDHAF2	NM_017841.2:c.52A>G	vus
11	61205320	61205321	SDHAF2	NM_017841.2:c.260+1G>A	likely_pathogenic
11	64573137	64573138	MEN1	NM_130799.2:c.1154C>T	likely_benign
11	64575156	64575157	MEN1	NM_130799.2:c.655-5C>G	likely_benign
11	108098499	108098500	ATM	NM_000051.3:c.73-3C>G	vus
11	108100050	108100051	ATM	NM_000051.3:c.331+1G>A	pathogenic
11	108106395	108106396	ATM	NM_000051.3:c.332-1G>A	likely_pathogenic
11	108115753	108115754	ATM	NM_000051.3:c.901+1G>A	pathogenic
11	108117689	108117690	ATM	NM_000051.3:c.902-1G>T	pathogenic
11	108119831	108119832	ATM	NM_000051.3:c.1235+3A>G	pathogenic
11	108123640	108123641	ATM	NM_000051.3:c.1898+2T>G	pathogenic
11	108124417	108124418	ATM	NM_000051.3:c.1899-123A>G	vus
11	108124543	108124544	ATM	NM_000051.3:c.1902A>G	likely_benign
11	108124584	108124585	ATM	NM_000051.3:c.1943T>C	vus
11	108124766	108124767	ATM	NM_000051.3:c.2124+1G>T	likely_pathogenic
11	108126940	108126941	ATM	NM_000051.3:c.2125-1G>T	likely_pathogenic
11	108127038	108127039	ATM	NM_000051.3:c.2222A>G	vus
11	108127066	108127067	ATM	NM_000051.3:c.2250G>A	pathogenic
11	108128197	108128198	ATM	NM_000051.3:c.2251-10T>G	pathogenic
11	108128203	108128204	ATM	NM_000051.3:c.2251-4A>G	likely_pathogenic
11	108131353	108131354	ATM	NM_000051.3:c.2466+1552G>C	vus
11	108138070	108138071	ATM	NM_000051.3:c.2638+2T>C	pathogenic
11	108138752	108138753	ATM	NM_000051.3:c.2639-384A>G	pathogenic
11	108139339	108139340	ATM	NM_000051.3:c.2838+4A>G	vus
11	108141209	108141213	ATM	NM_000051.3:c.2839-579_2839-576del	pathogenic
11	108141788	108141789	ATM	NM_000051.3:c.2839-2A>T	pathogenic
11	108141873	108141874	ATM	NM_000051.3:c.2921+1G>A	pathogenic
11	108141873	108141874	ATM	NM_000051.3:c.2921+1G>C	pathogenic
11	108142133	108142134	ATM	NM_000051.3:c.3077+1G>T	likely_pathogenic
11	108154937	108154938	ATM	NM_000051.3:c.3747-16A>G	vus
11	108158325	108158326	ATM	NM_000051.3:c.3994-1G>T	likely_pathogenic
11	108164039	108164040	ATM	NM_000051.3:c.4612G>T	vus
11	108165788	108165789	ATM	NM_000051.3:c.4909+3G>A	likely_benign
11	108165789	108165790	ATM	NM_000051.3:c.4909+4C>T	pathogenic
11	108168107	108168108	ATM	NM_000051.3:c.5004A>G	vus
11	108170563	108179827	ATM	NM_000051.3:c.5129_5763-1060del	pathogenic
11	108174400	108174401	ATM	NM_000051.3:c.5496+645T>G	vus
11	108175399	108175400	ATM	NM_000051.3:c.5497-2A>C	pathogenic
11	108178611	108178615	ATM	NM_000051.3:c.5675-7_5675-4del	vus
11	108178622	108178623	ATM	NM_000051.3:c.5675-1G>C	likely_pathogenic
11	108178711	108178712	ATM	NM_000051.3:c.5762+1G>A	likely_pathogenic
11	108178711	108178712	ATM	NM_000051.3:c.5762+1G>T	likely_pathogenic
11	108179836	108179837	ATM	NM_000051.3:c.5763-1050A>G	pathogenic
11	108181040	108181041	ATM	NM_000051.3:c.5917A>G	vus
11	108183150	108183151	ATM	NM_000051.3:c.5932G>T	pathogenic
11	108186548	108186549	ATM	NM_000051.3:c.6007-1G>A	likely_pathogenic
11	108186723	108186724	ATM	NM_000051.3:c.6096-14A>G	likely_benign
11	108186838	108186838	ATM	NM_000051.3:c.6198_6198+1insAG	pathogenic
11	108188146	108188147	ATM	NM_000051.3:c.6246A>G	vus
11	108189690	108189691	ATM	NM_000051.3:c.6348-989del	vus
11	108196956	108196957	ATM	NM_000051.3:c.6975+5G>T	vus
11	108198368	108198369	ATM	NM_000051.3:c.6976-3C>G	vus
11	108198369	108198370	ATM	NM_000051.3:c.6976-2A>C	pathogenic
11	108199792	108199793	ATM	NM_000051.3:c.7135C>G	likely_pathogenic
11	108199966	108199966	ATM	NM_000051.3:c.7307+2_7307+3insT	vus
11	108202165	108202166	ATM	NM_000051.3:c.7516-5G>A	vus
11	108202168	108202172	ATM	NM_000051.3:c.7517_7520del	pathogenic
11	108202213	108202214	ATM	NM_000051.3:c.7559T>G	vus
11	108202285	108202286	ATM	NM_000051.3:c.7629+2T>C	pathogenic
11	108202603	108202604	ATM	NM_000051.3:c.7630-2A>C	pathogenic
11	108202714	108202715	ATM	NM_000051.3:c.7739G>A	vus
11	108202763	108202764	ATM	NM_000051.3:c.7788G>A	pathogenic
11	108203515	108203516	ATM	NM_000051.3:c.7816A>G	vus
11	108205837	108205838	ATM	NM_000051.3:c.8151+2T>C	pathogenic
11	108206570	108206571	ATM	NM_000051.3:c.8152-1G>T	pathogenic
11	108206683	108206688	ATM	NM_000051.3:c.8264_8268del	pathogenic
11	108214098	108214102	ATM	NM_000051.3:c.8418+5_8418+8del	pathogenic
11	108214801	108214802	ATM	NM_000051.3:c.8418+704G>T	vus
11	108215206	108216339	ATM		vus
11	108224489	108224490	ATM	NM_000051.3:c.8672-3T>G	vus
11	108224607	108224608	ATM	NM_000051.3:c.8786+1G>A	pathogenic
11	108225521	108225522	ATM	NM_000051.3:c.8787-16A>G	vus
11	108225606	108225607	ATM	NM_000051.3:c.8850+6G>A	likely_benign
11	111957683	111957685	SDHD	NM_003002.3:c.52+1_52+2delinsAA	likely_pathogenic
11	111959737	111959738	SDHD	NM_003002.3:c.314+3A>C	vus
11	111965641	111965642	SDHD	NM_003002.3:c.428A>G	vus
12	133201485	133201486	POLE	NM_006231.3:c.6747+5G>A	vus
12	133202312	133202313	POLE	NM_006231.3:c.6575C>T	vus
12	133209074	133209075	POLE	NM_006231.3:c.6156G>A	likely_benign
12	133212475	133212476	POLE	NM_006231.3:c.5811+2T>C	vus
12	133212477	133212478	POLE	NM_006231.3:c.5811G>A	vus
12	133214736	133214737	POLE	NM_006231.3:c.5553-12C>G	likely_benign
12	133219586	133219587	POLE	NM_006231.3:c.4552-5T>A	vus
12	133225308	133225309	POLE	NM_006231.3:c.4149+206A>G	vus
12	133225511	133225512	POLE	NM_006231.3:c.4149+3A>C	vus
12	133225552	133225553	POLE	NM_006231.3:c.4111C>T	vus
12	133233756	133233757	POLE	NM_006231.3:c.3547A>G	vus
12	133234454	133234455	POLE	NM_006231.3:c.3377C>T	vus
12	133238111	133238112	POLE	NM_006231.3:c.2864+1G>T	vus
12	133240733	133240734	POLE	NM_006231.3:c.2562G>T	vus
12	133240954	133240955	POLE	NM_006231.3:c.2561+1G>T	vus
12	133241029	133241030	POLE	NM_006231.3:c.2487G>A	vus
12	133244943	133244944	POLE	NM_006231.3:c.2171C>T	likely_benign
12	133245202	133245203	POLE	NM_006231.3:c.2026+18G>A	vus
12	133248800	133248801	POLE	NM_006231.3:c.1794G>A	vus
12	133252803	133252804	POLE	NM_006231.3:c.910-14A>G	vus
12	133253545	133253546	POLE	NM_006231.3:c.802-307G>T	vus
12	133256622	133256623	POLE	NM_006231.3:c.340C>T	vus
12	133257837	133257838	POLE	NM_006231.3:c.90G>A	likely_benign
13	32893467	32893468	BRCA2	NM_000059.3:c.316+6T>C	vus
13	32893829	32893830	BRCA2	NM_000059.3:c.316+368A>G	vus
13	32899320	32899321	BRCA2	NM_000059.3:c.425G>T	likely_pathogenic
13	32899322	32899323	BRCA2	NM_000059.3:c.425+2T>C	likely_pathogenic
13	32900222	32900226	BRCA2	NM_000059.3:c.426-12_426-9del	vus
13	32900278	32900279	BRCA2	NM_000059.3:c.467A>G	likely_benign
13	32900284	32900285	BRCA2	NM_000059.3:c.473C>T	vus
13	32900287	32900288	BRCA2	NM_000059.3:c.475+1G>T	pathogenic
13	32900290	32900291	BRCA2	NM_000059.3:c.475+4del	pathogenic
13	32900371	32900372	BRCA2	NM_000059.3:c.476-7C>G	vus
13	32900375	32900376	BRCA2	NM_000059.3:c.476-3C>A	vus
13	32900422	32900423	BRCA2	NM_000059.3:c.516+4A>G	likely_pathogenic
13	32900638	32900639	BRCA2	NM_000059.3:c.520C>T	vus
13	32903576	32903577	BRCA2	NM_000059.3:c.632-3C>A	vus
13	32903630	32903630	BRCA2	NM_000059.3:c.681+2_681+3insT	pathogenic
13	32921032	32921033	BRCA2	NM_000059.3:c.7007G>A	pathogenic
13	32921035	32921036	BRCA2	NM_000059.3:c.7007+3A>C	vus
13	32921037	32921038	BRCA2	NM_000059.3:c.7007+5G>A	pathogenic
13	32926082	32926083	BRCA2	NM_000059.3:c.7008-2915C>T	benign
13	32931877	32931878	BRCA2	NM_000059.3:c.7618-1G>A	pathogenic
13	32936657	32936658	BRCA2	NM_000059.3:c.7806-2A>G	pathogenic
13	32936829	32936830	BRCA2	NM_000059.3:c.7976G>A	pathogenic
13	32937314	32937315	BRCA2	NM_000059.3:c.7977-1G>A	pathogenic
13	32937672	32937673	BRCA2	NM_000059.3:c.8331+3A>C	vus
13	32950932	32950933	BRCA2	NM_000059.3:c.8754+5G>C	likely_pathogenic
13	32953434	32953435	BRCA2	NM_000059.3:c.8755-19A>G	likely_benign
13	32953652	32953653	BRCA2	NM_000059.3:c.8953+1G>T	pathogenic
13	32954049	32954050	BRCA2	NM_000059.3:c.9117G>A	pathogenic
13	32968824	32968825	BRCA2	NM_000059.3:c.9257-1G>C	pathogenic
13	32970097	32970112	BRCA2	NM_000059.3:c.9502-924_9502-910del	vus
13	48916850	48916851	RB1	NM_000321.2:c.380+1G>A	pathogenic
13	48936947	48936948	RB1	NM_000321.2:c.719-3C>T	vus
13	49037853	49037854	RB1	NM_000321.2:c.2107-13A>G	vus
14	95557550	95557551	DICER1	NM_177438.2:c.5516G>A	vus
14	95560504	95560505	DICER1	NM_177438.2:c.5096-12G>A	pathogenic
14	95570403	95570404	DICER1	NM_177438.2:c.3329T>G	vus
14	95570462	95570463	DICER1	NM_177438.2:c.3270A>G	likely_benign
14	95583958	95583959	DICER1	NM_177438.2:c.1509G>C	pathogenic
14	95584108	95584109	DICER1	NM_177438.2:c.1377-18T>A	likely_benign
15	91290720	91290721	BLM	NM_000057.3:c.98+1G>C	likely_pathogenic
15	91290720	91290721	BLM	NM_000057.3:c.98+1G>T	likely_pathogenic
15	91290725	91290726	BLM	NM_000057.3:c.98+6T>G	vus
15	91295013	91295014	BLM	NM_000057.3:c.800-3T>G	vus
15	91298167	91298168	BLM	NM_000057.3:c.1087G>A	vus
15	91303416	91303417	BLM	NM_000057.3:c.1128G>A	vus
15	91303508	91303509	BLM	NM_000057.3:c.1220G>C	vus
15	91303511	91303512	BLM	NM_000057.3:c.1220+3A>G	likely_pathogenic
15	91306176	91306177	BLM	NM_000057.3:c.1883-19A>G	vus
15	91306361	91306362	BLM	NM_000057.3:c.2049A>G	likely_benign
15	91312821	91312822	BLM	NM_000057.3:c.2555+6T>C	vus
15	91328182	91328183	BLM	NM_000057.3:c.2695C>T	pathogenic
15	91346950	91346951	BLM	NM_000057.3:c.3558+1G>T	pathogenic
16	2093727	2093728	NTHL1	NM_002528.6:c.550-1G>A	pathogenic
16	2105469	2105470	TSC2	NM_000548.3:c.549G>A	benign
16	2105503	2105504	TSC2	NM_000548.3:c.583A>G	benign
16	2106754	2106755	TSC2	NM_000548.3:c.759C>T	benign
16	2112972	2112973	TSC2	NM_000548.3:c.1362G>C	likely_benign
16	2115638	2115639	TSC2	NM_000548.3:c.1716+3G>C	likely_benign
16	2120444	2120446	TSC2	NM_000548.3:c.1717-6_1717-5del	benign
16	2122680	2122681	TSC2	NM_000548.3:c.2221-169C>T	vus
16	2129325	2129326	TSC2	NM_000548.3:c.3181C>T	benign
16	2131647	2131648	TSC2	NM_000548.3:c.3663G>A	benign
16	2134222	2134223	TSC2	NM_000548.3:c.4006-6T>C	benign
16	2135229	2135230	TSC2	NM_000548.3:c.4570-1G>A	likely_benign
16	2136871	2136872	TSC2	NM_000548.3:c.4989G>A	vus
16	2138427	2138456	TSC2	NM_000548.3:c.5260-10_5278del	vus
16	2138437	2138466	TSC2	NM_000548.3:c.5260-9_5279del	vus
16	2138445	2138446	TSC2	NM_000548.3:c.5260-1G>C	vus
16	23619179	23619180	PALB2	NM_024675.3:c.3350+5G>A	likely_pathogenic
16	23619180	23619181	PALB2	NM_024675.3:c.3350+4A>G	pathogenic
16	23619228	23619229	PALB2	NM_024675.3:c.3306C>G	vus
16	23619290	23619291	PALB2	NM_024675.3:c.3244A>G	vus
16	23625321	23625322	PALB2	NM_024675.3:c.3201+3A>C	vus
16	23625324	23625325	PALB2	NM_024675.3:c.3201G>A	vus
16	23632677	23632678	PALB2	NM_024675.3:c.3113+5G>C	likely_pathogenic
16	23632682	23632683	PALB2	NM_024675.3:c.3113G>A	pathogenic
16	23634284	23634285	PALB2	NM_024675.3:c.2996+5G>T	vus
16	23634451	23634452	PALB2	NM_024675.3:c.2835-1G>C	pathogenic
16	23634457	23634458	PALB2	NM_024675.3:c.2835-7G>A	vus
16	23635328	23635329	PALB2	NM_024675.3:c.2834+1G>A	pathogenic
16	23637692	23637693	PALB2	NM_024675.3:c.2612A>G	vus
16	23640522	23640524	PALB2	NM_024675.3:c.2586+1_2586+2delinsTA	likely_pathogenic
16	23641095	23641096	PALB2	NM_024675.3:c.2379C>T	benign
16	23649284	23649285	PALB2	NM_024675.3:c.109-12T>A	pathogenic
16	23650572	23650573	PALB2	NM_024675.3:c.49-1123C>G	pathogenic
16	23652430	23652431	PALB2	NM_024675.3:c.48G>A	pathogenic
16	23652460	23652461	PALB2	NM_024675.3:c.18G>T	pathogenic
16	68835796	68835797	CDH1	NM_004360.3:c.387+1G>A	vus
16	68844243	68844244	CDH1	NM_004360.3:c.832G>A	likely_pathogenic
16	68845763	68845764	CDH1	NM_004360.3:c.1008+2T>C	likely_pathogenic
16	68846169	68846170	CDH1	NM_004360.3:c.1137+4A>G	vus
16	68853328	68853329	CDH1	NM_004360.3:c.1711+1G>A	likely_pathogenic
16	68857416	68857417	CDH1	NM_004360.3:c.2052C>T	vus
16	68862075	68862076	CDH1	NM_004360.3:c.2165-1G>C	likely_pathogenic
16	68863634	68863635	CDH1	NM_004360.3:c.2374A>G	vus
17	7578366	7578367	TP53	NM_000546.5:c.559+4A>G	vus
17	7579306	7579307	TP53	NM_000546.5:c.375+5G>C	vus
17	17118286	17118287	FLCN	NM_144997.5:c.1538+12T>G	vus
17	17118545	17118546	FLCN	NM_144997.5:c.1385A>G	vus
17	17119370	17119371	FLCN	NM_144997.5:c.1300+323C>G	vus
17	17120497	17120498	FLCN	NM_144997.5:c.1063-2A>G	likely_pathogenic
17	17125980	17125981	FLCN	NM_144997.5:c.619-6T>A	likely_benign
17	17129485	17129486	FLCN	NM_144997.5:c.396+4A>G	likely_benign
17	17131198	17131199	FLCN	NM_144997.5:c.249+4A>G	likely_benign
17	29422389	29422390	NF1	NM_000267.3:c.60+3A>T	vus
17	29483144	29483145	NF1	NM_000267.3:c.204+1G>A	pathogenic
17	29509683	29509684	NF1	NM_000267.3:c.888+1G>T	pathogenic
17	29548418	29548419	NF1	NM_000267.3:c.1642-449A>G	pathogenic
17	29552151	29552152	NF1	NM_000267.3:c.1885G>A	pathogenic
17	29553701	29553702	NF1	NM_000267.3:c.2251G>C	pathogenic
17	29556341	29556342	NF1	NM_000267.3:c.2709G>A	pathogenic
17	29559903	29559904	NF1	NM_000267.3:c.3496+5G>C	pathogenic
17	29562789	29562790	NF1	NM_000267.3:c.3870+1del	pathogenic
17	29588726	29588727	NF1	NM_000267.3:c.4515-2A>G	pathogenic
17	29588728	29588729	NF1	NM_000267.3:c.4515G>A	vus
17	29588826	29588827	NF1	NM_000267.3:c.4613G>A	pathogenic
17	29588877	29588878	NF1	NM_000267.3:c.4661+3A>G	vus
17	29654514	29654515	NF1	NM_000267.3:c.5206-2A>G	pathogenic
17	29654856	29654857	NF1	NM_000267.3:c.5546G>A	pathogenic
17	29657516	29657517	NF1	NM_000267.3:c.5749+1G>A	pathogenic
17	29657847	29657848	NF1	NM_000267.3:c.5749+332A>G	pathogenic
17	29661854	29661855	NF1	NM_000267.3:c.5750-1G>A	likely_pathogenic
17	29665157	29665158	NF1	NM_000267.3:c.6756+1G>A	pathogenic
17	29670019	29670025	NF1	NM_000267.3:c.7000-7_7000-2del	likely_pathogenic
17	29677336	29677337	NF1	NM_000267.3:c.7394+1G>C	vus
17	29678935	29678936	NF1	NM_000267.3:c.7395-339G>A	vus
17	29679258	29679259	NF1	NM_000267.3:c.7395-16T>A	vus
17	29679411	29679412	NF1	NM_000267.3:c.7532C>T	benign
17	29685641	29685642	NF1	NM_000267.3:c.8050+2T>G	pathogenic
17	29685985	29685986	NF1	NM_000267.3:c.8051-1G>A	pathogenic
17	33428056	33428057	RAD51D	NM_002878.3:c.904-2A>T	likely_pathogenic
17	33430470	33430471	RAD51D	NM_002878.3:c.667+2T>C	vus
17	33430562	33430563	RAD51D	NM_002878.3:c.577G>T	vus
17	33433403	33433404	RAD51D	NM_002878.3:c.576+1G>A	pathogenic
17	33433504	33433505	RAD51D	NM_002878.3:c.481-5T>G	vus
17	33445580	33445581	RAD51D	NM_002878.3:c.202G>A	vus
17	33446128	33446128	RAD51D	NM_002878.3:c.144+1_144+2insG	pathogenic
17	33446551	33446552	RAD51D	NM_002878.3:c.81del	pathogenic
17	38798812	38798812	SMARCE1	NM_003079.4:c.52-2_52-1insA	vus
17	41197836	41197837	BRCA1	NM_007294.3:c.5468-18T>A	vus
17	41201693	41201694	BRCA1	NM_007294.3:c.5333-483T>G	vus
17	41203078	41203079	BRCA1	NM_007294.3:c.5332+1G>A	pathogenic
17	41209067	41209068	BRCA1	NM_007294.3:c.5277+1G>A	pathogenic
17	41215390	41215391	BRCA1	NM_007294.3:c.5153-1G>C	pathogenic
17	41215415	41215416	BRCA1	NM_007294.3:c.5153-26A>G	vus
17	41215889	41215890	BRCA1	NM_007294.3:c.5152+1G>C	pathogenic
17	41219567	41219568	BRCA1	NM_007294.3:c.5074+57C>T	benign
17	41219623	41219624	BRCA1	NM_007294.3:c.5074+1G>A	pathogenic
17	41221063	41221064	BRCA1	NM_007294.3:c.4987-1352A>G	vus
17	41222931	41222932	BRCA1	NM_007294.3:c.4986+13A>G	vus
17	41223062	41223063	BRCA1	NM_007294.3:c.4868C>G	pathogenic
17	41226546	41226547	BRCA1	NM_007294.3:c.4485-9T>G	vus
17	41228499	41228500	BRCA1	NM_007294.3:c.4484+5G>C	pathogenic
17	41228504	41228505	BRCA1	NM_007294.3:c.4484G>A	pathogenic
17	41228632	41228633	BRCA1	NM_007294.3:c.4358-2A>T	vus
17	41228632	41228633	BRCA1	NM_007294.3:c.4358-2del	vus
17	41243450	41243451	BRCA1	NM_007294.3:c.4096+1G>A	vus
17	41247858	41247859	BRCA1	NM_007294.3:c.670+4A>G	vus
17	41247861	41247862	BRCA1	NM_007294.3:c.670+1G>T	vus
17	41247940	41247941	BRCA1	NM_007294.3:c.594-2A>C	vus
17	41249260	41249261	BRCA1	NM_007294.3:c.593G>A	vus
17	41251789	41251790	BRCA1	NM_007294.3:c.547+2T>A	pathogenic
17	41251896	41251897	BRCA1	NM_007294.3:c.442C>A	vus
17	41251899	41251900	BRCA1	NM_007294.3:c.442-3T>G	vus
17	41256883	41256884	BRCA1	NM_007294.3:c.301+1G>A	vus
17	41256929	41256930	BRCA1	NM_007294.3:c.256C>G	vus
17	41256983	41256984	BRCA1	NM_007294.3:c.213-11T>G	pathogenic
17	41256984	41256985	BRCA1	NM_007294.3:c.213-12A>G	pathogenic
17	41258550	41258551	BRCA1	NM_007294.3:c.135-1G>T	pathogenic
17	41258551	41258552	BRCA1	NM_007294.3:c.135-2A>G	pathogenic
17	41258567	41258568	BRCA1	NM_007294.3:c.135-18T>G	vus
17	41266735	41267772	BRCA1	NM_007294.3:c.105_134+1007del	pathogenic
17	41276032	41276033	BRCA1	NM_007294.3:c.80+1G>A	pathogenic
17	56770010	56770011	RAD51C	NM_058216.2:c.7G>A	vus
17	56770100	56770101	RAD51C	NM_058216.2:c.97C>T	pathogenic
17	56772379	56772380	RAD51C	NM_058216.2:c.234A>G	vus
17	56772549	56772550	RAD51C	NM_058216.2:c.404G>C	pathogenic
17	56774220	56774224	RAD51C	NM_058216.2:c.571+3_571+6del	vus
17	56774223	56774224	RAD51C	NM_058216.2:c.571+4A>G	vus
17	56777082	56777083	RAD51C	NM_058216.2:c.571+2863A>G	vus
17	56780689	56780690	RAD51C	NM_058216.2:c.705G>T	likely_pathogenic
17	56787219	56787220	RAD51C	NM_058216.2:c.706G>T	vus
17	56787297	56787298	RAD51C	NM_058216.2:c.784T>G	vus
17	56787351	56787352	RAD51C	NM_058216.2:c.837+1G>A	pathogenic
17	56798177	56798178	RAD51C	NM_058216.2:c.904+5G>T	pathogenic
17	56801429	56801430	RAD51C	NM_058216.2:c.934C>G	vus
17	56801461	56801462	RAD51C	NM_058216.2:c.965+1G>A	likely_pathogenic
17	56801466	56801467	RAD51C	NM_058216.2:c.965+6T>A	vus
17	56809908	56809911	RAD51C	NM_058216.2:c.1026+5_1026+7del	likely_pathogenic
17	56809910	56809911	RAD51C	NM_058216.2:c.1026+6T>A	vus
17	59763079	59763079	BRIP1	NM_032043.2:c.2905+117_2905+118insAT	vus
17	59793306	59793307	BRIP1	NM_032043.2:c.2492+5G>A	vus
17	59853761	59853762	BRIP1	NM_032043.2:c.2097G>A	vus
17	59861625	59861626	BRIP1	NM_032043.2:c.1628+5G>A	pathogenic
17	59861785	59861786	BRIP1	NM_032043.2:c.1474-1G>A	likely_pathogenic
17	59876455	59876456	BRIP1	NM_032043.2:c.1340+5G>C	likely_pathogenic
17	59876579	59876580	BRIP1	NM_032043.2:c.1221T>G	vus
17	59876661	59876662	BRIP1	NM_032043.2:c.1141-2A>T	likely_pathogenic
17	59885826	59885827	BRIP1	NM_032043.2:c.918+1G>A	likely_pathogenic
17	59926512	59926513	BRIP1	NM_032043.2:c.484C>T	pathogenic
17	59926587	59926588	BRIP1	NM_032043.2:c.409A>G	vus
17	59934417	59934418	BRIP1	NM_032043.2:c.379+1G>T	likely_pathogenic
17	59934592	59934593	BRIP1	NM_032043.2:c.206-1G>T	vus
17	59934593	59934594	BRIP1	NM_032043.2:c.206-2A>G	vus
17	59937151	59937152	BRIP1	NM_032043.2:c.205+5G>A	vus
17	59938800	59938804	BRIP1	NM_032043.2:c.93+4_93+7del	vus
17	59938802	59938803	BRIP1	NM_032043.2:c.93+5G>A	vus
17	63530024	63530025	AXIN2	NM_004655.3:c.2405+5G>T	vus
17	63530025	63530026	AXIN2	NM_004655.3:c.2405+4A>G	likely_benign
17	63530029	63530030	AXIN2	NM_004655.3:c.2405G>C	vus
17	63531737	63531738	AXIN2	NM_004655.3:c.2237+6T>G	vus
17	63532672	63532673	AXIN2	NM_004655.3:c.1908-2A>G	vus
17	63532987	63532988	AXIN2	NM_004655.3:c.1906A>G	vus
18	48584615	48584616	SMAD4	NM_005359.5:c.787+2T>C	likely_pathogenic
19	1220494	1220495	STK11	NM_000455.4:c.588C>T	likely_benign
19	1222982	1222983	STK11	NM_000455.4:c.921-1G>A	pathogenic
19	11097683	11097684	SMARCA4	NM_001128849.1:c.859+5G>A	vus
19	11098591	11098592	SMARCA4	NM_001128849.1:c.1110C>T	likely_benign
19	11107152	11107156	SMARCA4	NM_001128849.1:c.1762-12_1762-9del	likely_benign
19	11118577	11118578	SMARCA4	NM_001128849.1:c.2002G>A	vus
19	11169454	11169455	SMARCA4	NM_001128849.1:c.4630-9C>G	vus
19	50905143	50905144	POLD1	NM_002691.3:c.426C>G	vus
19	50905459	50905460	POLD1	NM_002691.3:c.590-2A>G	vus
19	50910429	50910430	POLD1	NM_002691.3:c.1685A>G	vus
19	50912024	50912025	POLD1	NM_002691.3:c.1776-17G>A	vus
19	50912399	50912400	POLD1	NM_002691.3:c.1914del	vus
19	50912916	50912928	POLD1	NM_002691.3:c.2149_2154+6del	vus
19	50917135	50917136	POLD1	NM_002691.3:c.2388G>C	vus
19	50917140	50917141	POLD1	NM_002691.3:c.2388+5G>A	vus
19	50918677	50918678	POLD1	NM_002691.3:c.2565-17G>A	benign
19	50918691	50918692	POLD1	NM_002691.3:c.2565-3C>G	vus
19	50918860	50918861	POLD1	NM_002691.3:c.2717+14C>T	benign
19	50919980	50919981	POLD1	NM_002691.3:c.3067+1G>A	vus
19	50920349	50920352	POLD1	NM_002691.3:c.3119_3120+1del	vus
19	50920409	50920411	POLD1	NM_002691.3:c.3121-19_3121-18delinsAG	vus
21	36252854	36252855	RUNX1	NM_001754.4:c.507A>G	vus
21	36259148	36259149	RUNX1	NM_001754.4:c.342C>A	benign
22	29083975	29083976	CHEK2	NM_007194.3:c.1543-2A>G	likely_pathogenic
22	29085122	29085123	CHEK2	NM_007194.3:c.1542G>T	vus
22	29085203	29085204	CHEK2	NM_007194.3:c.1462-1G>A	likely_pathogenic
22	29090014	29090015	CHEK2	NM_007194.3:c.1461+5G>A	vus
22	29090018	29090019	CHEK2	NM_007194.3:c.1461+1G>T	likely_pathogenic
22	29090089	29090090	CHEK2	NM_007194.3:c.1391A>G	vus
22	29095924	29095926	CHEK2	NM_007194.3:c.909-1_909delinsAC	vus
22	29105986	29105990	CHEK2	NM_007194.3:c.846+4_846+7del	pathogenic
22	29106047	29106048	CHEK2	NM_007194.3:c.793-1G>A	pathogenic
22	29107891	29107892	CHEK2	NM_007194.3:c.792+5G>A	vus
22	29115381	29115382	CHEK2	NM_007194.3:c.683+1G>T	likely_pathogenic
22	29115383	29115384	CHEK2	NM_007194.3:c.682A>G	vus
22	29120156	29121086	CHEK2	NM_007194.3:c.471_592+808del	likely_pathogenic
22	29120960	29120961	CHEK2	NM_007194.3:c.592+4A>G	vus
22	29120961	29120962	CHEK2	NM_007194.3:c.592+3A>T	likely_pathogenic
22	29121071	29121072	CHEK2	NM_007194.3:c.485A>G	pathogenic
22	29121229	29121230	CHEK2	NM_007194.3:c.444+1G>A	pathogenic
22	29121229	29121230	CHEK2	NM_007194.3:c.444+1G>T	pathogenic
22	30000104	30000105	NF2	NM_000268.3:c.114+4A>G	vus
22	30077422	30077423	NF2	NM_000268.3:c.1575-5G>A	likely_benign
